# Apicortin defines the Plasmodium apical conoid body during transmission but is dispensable for the parasite life cycle

**DOI:** 10.1101/2025.10.01.678762

**Authors:** Mohammad Zeeshan, Akancha Mishra, Sarah L Pashley, Robert Markus, Declan Brady, Anthony A. Holder, Carolyn Moores, Rita Tewari

## Abstract

Apicomplexan parasites such as *Plasmodium* spp. and *Toxoplasma gondii* possess unique tubulin-based structures, including subpellicular microtubules and apical polar rings, which are essential for parasite motility, host cell invasion, and replication. How the stability of these structures is maintained is poorly understood, but it may involve Apicortin, a microtubule-associated protein, so-far found only in apicomplexans and the placozoan *Trichoplax adhaerens*. Apicortin contains a doublecortin (DC) domain and a partial tubulin <u>p</u>olymerisation-<u>p</u>romoting <u>p</u>rotein (TPPP) domain, both implicated in microtubule binding and stabilization. In this study, we investigated the location and function of Apicortin in *Plasmodium berghei.* Live cell imaging of a transgenic parasite line expressing GFP-tagged Apicortin showed that it was present at the apical end of invasive parasites only during development of transmission stages within the mosquito vector. High-resolution imaging using super-resolution and expansion microscopy, revealed that Apicortin forms a distinct ring-like structure in the apical complex region at the apical end of ookinetes and sporozoites. However, deletion of the Apicortin gene had no effect on parasite development and transmission through the mosquito, indicating that this protein is not essential. This suggests that there may be redundancy or compensatory functions in the mechanisms that stabilise the apical complex.
