## Supplementary material for "Apicortin defines the Plasmodium apical conoid body during transmission but is dispensable for the parasite life cycle": Table S1

### Sheet: Primers used in Apicortin
Name	Sequence (5’ to 3’)	Notes
Primers used for PbApicortin (DCX) tag construct
T2751	CCCCGGTACCGAAGATAATAGTCTCAAAAGTATTAACAATAATATG	KpnI site underlined
T2752	GGGGCCCGGGCCCTTGTATAACCCACTTGGATTTGAAC	ApaI site underlined
Int T275	CAAGCCCAAAAGATATATTCTTAACTG
ol492	ACGCTGAACTTGTGGCCG
Primers used for PbApicortin (DCX) Knockout construct
N1411	CCCCGGGCCCGTGCACACAATTGATGAAACTCA	ApaI site underlined
N1412	GGGGAAGCTTGTTAAGAATATATCTTTTGGGCTTG	HindIII site underlined
N1413	CCCCGAATTCGACCCACCAGCATCCATAGA	EcoR1 site underlined
N1414	GGGGTCTAGAGTGTATGTTTGGATAGAAATGATG	XbaI site underlined
Int N141	GTGTGTGATATTATTTAGACATTGT
Primers used for qRT PCR
hsp70 FW	GTATTATTAATGAACCCACCGCT	PBANKA_0818900
hsp70 RV	GAAACATCAAATGTACCACCTCC
arginyl-tRNA FW	TTGATTCATGTTGGATTTGGCT	PBANKA_1434200
arginyl-tRNA RV	ATCCTTCTTTGCCCTTTCAG
Double cortin-FW	TCAAATTGCTCGCCCCAAAA	PBANKA_1232600
Double cortin-RV	CGTATGGGCCCAATGATAGG
